# RALF peptides modulate immune response in the moss *Physcomitrium patens*

**DOI:** 10.1101/2022.10.21.513210

**Authors:** Anna Mamaeva, Irina Lyapina, Andrey Knyazev, Nina Golub, Timur Mollaev, Elena Chudinova, Sergey Elansky, Vladislav V. Babenko, Vladimir A. Veselovsky, Ksenia M. Klimina, Tatiana Gribova, Daria Kharlampieva, Vassili Lazarev, Igor Fesenko

**Affiliations:** Shemyakin and Ovchinnikov Institute of Bioorganic Chemistry, Russian Academy of Sciences, Moscow, Russia; Peoples Friendship University of Russia (RUDN University), 117198, Moscow, Russia; Federal Research and Clinical Center of Physical-Chemical Medicine of Federal Medical Biological Agency, Moscow, Russia; Moscow Institute of Physics and Technology (National Research University), Dolgoprudny, Moscow region, 141701, Russia; Lomonosov Moscow State University, 119991 Moscow, Russia

**Author notes:** These authors contributed equally to this work and share first authorship (Anna Mamaeva, Irina Lyapina). **Correspondence:** Igor Fesenko.

**Keywords:** RALF, peptide, stress response, immunity

## Abstract

RAPID ALKALINIZATION FACTOR (RALFs) are cysteine-rich peptides that regulate multiple physiological processes in plants. This peptide family has considerably expanded during land plant evolution, but the role of ancient RALFs in modulating stress response is unknown. Here, we used the moss *Physcomitrium patens* as a model to gain insight into the role of RALF peptides in coordination of plant growth and stress response in non-vascular plants. The quantitative proteomic analysis revealed concerted downregulation of M6 metalloproteases and some membrane proteins, including those involved in stress response, in *PpRALF1, 2* and *3* knockout (KO) lines. We found that knockout of *PpRALF2* and *PpRALF3* genes resulted in increased resistance to bacterial and fungal phytopathogens - *Pectobacterium carotovorum* and *Fusarium solani*, suggesting the role of these peptides in negative regulation of immune response in *P. patens*. The comparative transcriptome analysis of *PpRALF3* KO and wild type plants under *Fusarium solani* infection showed the clear difference in regulation of genes belonging to phenylpropanoid pathway and associated with cell wall modification and biogenesis between these genotypes. The follow-up analysis revealed the role of PpRALF3 in growth regulation under abiotic and biotic stress regulation, which suggests the role of RALFs in responses to different adverse conditions. Thus, our study sheds light on the function of the previously uncharacterized PpRALF3 peptide and gives a clue to ancestral functions of RALF peptides in plant stress response.
