## Supplementary Table S3 for "RALF peptides modulate immune response in the moss *Physcomitrium patens*"

### Sheet: Лист 1
Sample Name	M Total seqs	M Reads Mapped	% Mapped	% Proper Pairs	Error rate
WT mock 1	15.5	13.7	88.0%	85.0%	0.22%
WT mock 2	19.6	17.0	86.8%	83.6%	0.23%
WT mock 3	7.7	6.3	82.2%	79.6%	0.23%
WT fusarium 1	33.1	24.0	72.6%	70.6%	0.23%
WT fusarium 2	29.0	21.6	74.4%	72.6%	0.23%
WT fusarium 3	25.7	17.9	69.8%	66.4%	0.22%
PpRALF KO mock 1	2.4	1.9	79.8%	76.0%	0.35%
PpRALF KO mock 2	33.8	29.0	85.8%	81.7%	0.31%
PpRALF KO mock 3	29.1	25.7	88.1%	84.8%	0.22%
PpRALF KO fusarium 1	33.5	24.6	73.5%	71.5%	0.23%
PpRALF KO fusarium 2	31.3	23.4	75.0%	72.9%	0.24%
PpRALF KO fusarium 3	30.9	24.1	77.9%	75.3%	0.24%
