## Supplementary Table S5 for "RALF peptides modulate immune response in the moss *Physcomitrium patens*"

### Sheet: Common_set_GO
source	term_name	term_id	adjusted_p_value	negative_log10_of_adjusted_p_value	term_size	query_size	intersection_size	effective_domain_size	intersections
GO:MF	oxidoreductase activity	GO:0016491	0.000152196	3.8176	1419	472	46	32674	PP3C18_12100,PP3C7_12220,PP3C2_13970,PP3C17_17840,PP3C2_24160,PP3C21_11360,PP3C1_18860,PP3C20_5530,PP3C18_5720,PP3C3_25110,PP3C4_29200,PP3C10_12660,PP3C3_14160,PP3C5_23450,PP3C2_22630,PP3C2_19280,PP3C16_15880,PP3C2_4230,PP3C9_25690,PP3C13_5870,PP3C17_7090,PP3C18_3460,PP3C4_18960,PP3C2_12420,PP3C21_17370,PP3C21_17460,PP3C2_9340,PP3C26_540,PP3C4_21680,PP3C2_37560,PP3C24_8780,PP3C6_5720,PP3C9_24840,…
GO:MF	catalytic activity	GO:0003824	0.000184301	3.73447	8488	472	170	32674	PP3C1_28640,PP3C3_23640,PP3C11_24230,PP3C1_9250,PP3C3_27100,PP3C11_9800,PP3C19_14130,PP3C12_23390,PP3C9_14960,PP3C18_12100,PP3C9_24570,PP3C7_12220,PP3C11_11320,PP3C4_5170,PP3C2_13970,PP3C17_17840,PP3C2_30910,PP3C18_14230,PP3C10_1820,PP3C21_8810,PP3C2_24160,PP3C21_8940,PP3C2_35010,PP3C24_290,PP3C25_1450,PP3C1_40050,PP3C21_11360,PP3C1_18860,PP3C20_5530,PP3C10_5310,PP3C18_5720,PP3C6_130,PP3C5_13160,…
GO:MF	molecular_function	GO:0003674	0.000849167	3.07101	15518	472	272	32674	PP3C1_28640,PP3C3_23640,PP3C11_24230,PP3C1_9250,PP3C3_27100,PP3C11_9800,PP3C3_26770,PP3C2_3460,PP3C13_3350,PP3C19_14130,PP3C21_19160,PP3C12_23390,PP3C9_14960,PP3C23_19100,PP3C18_12100,PP3C10_20350,PP3C17_14500,PP3C24_12350,PP3C9_24570,PP3C7_12220,PP3C11_11320,PP3C4_5170,PP3C2_13970,PP3C17_17840,PP3C7_15290,PP3C2_30910,PP3C18_14230,PP3C10_1820,PP3C18_21850,PP3C7_19850,PP3C21_8810,PP3C2_24160,PP3C7…
GO:MF	oxidoreductase activity, acting on superoxide radicals as acceptor	GO:0016721	0.0416202	1.3807	11	472	3	32674	PP3C9_25690,PP3C9_24840,PP3C17_14510
GO:MF	superoxide dismutase activity	GO:0004784	0.0416202	1.3807	11	472	3	32674	PP3C9_25690,PP3C9_24840,PP3C17_14510
GO:MF	antioxidant activity	GO:0016209	0.0489624	1.31014	163	472	9	32674	PP3C1_18860,PP3C20_5530,PP3C3_14160,PP3C2_19280,PP3C9_25690,PP3C13_5870,PP3C9_24840,PP3C17_14510,PP3C26_4220
GO:BP	response to reactive oxygen species	GO:0000302	0.000400752	3.39712	75	472	9	32674	PP3C17_14500,PP3C17_21130,PP3C1_18860,PP3C20_5530,PP3C11_15530,PP3C25_8880,PP3C9_25690,PP3C9_24840,PP3C17_14510
GO:BP	removal of superoxide radicals	GO:0019430	0.000400752	3.39712	18	472	5	32674	PP3C17_14500,PP3C20_5530,PP3C9_25690,PP3C9_24840,PP3C17_14510
GO:BP	cellular response to chemical stress	GO:0062197	0.000400752	3.39712	63	472	8	32674	PP3C17_14500,PP3C17_21130,PP3C1_18860,PP3C20_5530,PP3C2_19280,PP3C9_25690,PP3C9_24840,PP3C17_14510
GO:BP	superoxide metabolic process	GO:0006801	0.000400752	3.39712	18	472	5	32674	PP3C17_14500,PP3C20_5530,PP3C9_25690,PP3C9_24840,PP3C17_14510
GO:BP	cellular response to oxygen radical	GO:0071450	0.000400752	3.39712	18	472	5	32674	PP3C17_14500,PP3C20_5530,PP3C9_25690,PP3C9_24840,PP3C17_14510
GO:BP	response to oxygen radical	GO:0000305	0.000400752	3.39712	18	472	5	32674	PP3C17_14500,PP3C20_5530,PP3C9_25690,PP3C9_24840,PP3C17_14510
GO:BP	response to superoxide	GO:0000303	0.000400752	3.39712	18	472	5	32674	PP3C17_14500,PP3C20_5530,PP3C9_25690,PP3C9_24840,PP3C17_14510
GO:BP	cellular response to reactive oxygen species	GO:0034614	0.000400752	3.39712	22	472	6	32674	PP3C17_14500,PP3C17_21130,PP3C20_5530,PP3C9_25690,PP3C9_24840,PP3C17_14510
GO:BP	cellular response to oxidative stress	GO:0034599	0.000400752	3.39712	59	472	8	32674	PP3C17_14500,PP3C17_21130,PP3C1_18860,PP3C20_5530,PP3C2_19280,PP3C9_25690,PP3C9_24840,PP3C17_14510
GO:BP	cellular response to superoxide	GO:0071451	0.000400752	3.39712	18	472	5	32674	PP3C17_14500,PP3C20_5530,PP3C9_25690,PP3C9_24840,PP3C17_14510
GO:BP	response to oxidative stress	GO:0006979	0.000773471	3.11156	204	472	13	32674	PP3C17_14500,PP3C17_21130,PP3C1_18860,PP3C20_5530,PP3C3_14160,PP3C11_15530,PP3C2_19280,PP3C25_8880,PP3C9_25690,PP3C9_24840,PP3C17_14510,PP3C23_12960,PP3C26_4220
GO:BP	carbohydrate metabolic process	GO:0005975	0.00282363	2.54919	970	472	31	32674	PP3C3_27100,PP3C11_9800,PP3C9_24570,PP3C10_1820,PP3C2_24160,PP3C2_35010,PP3C21_11360,PP3C10_5310,PP3C6_130,PP3C10_23130,PP3C24_9140,PP3C12_13560,PP3C15_2490,PP3C16_16440,PP3C3_28310,PP3C21_16990,PP3C13_12000,PP3C17_6440,PP3C11_24210,PP3C24_8780,PP3C5_16470,PP3C22_21700,PP3C21_10840,PP3C20_10830,PP3C13_24280,PP3C10_15520,PP3C15_14300,PP3C14_17850,PP3C10_20140,PP3C18_22120,PP3C21_9380
GO:BP	detoxification	GO:0098754	0.00533372	2.27297	183	472	11	32674	PP3C17_14500,PP3C1_18860,PP3C20_5530,PP3C3_14160,PP3C2_19280,PP3C9_25690,PP3C13_5870,PP3C9_24840,PP3C14_17840,PP3C17_14510,PP3C26_4220
GO:BP	response to toxic substance	GO:0009636	0.00724986	2.13967	191	472	11	32674	PP3C17_14500,PP3C1_18860,PP3C20_5530,PP3C3_14160,PP3C2_19280,PP3C9_25690,PP3C13_5870,PP3C9_24840,PP3C14_17840,PP3C17_14510,PP3C26_4220
GO:BP	reactive oxygen species metabolic process	GO:0072593	0.00769233	2.11394	104	472	8	32674	PP3C17_14500,PP3C1_18860,PP3C20_5530,PP3C3_14160,PP3C2_19280,PP3C9_25690,PP3C9_24840,PP3C17_14510
GO:BP	cellular oxidant detoxification	GO:0098869	0.00769233	2.11394	163	472	10	32674	PP3C17_14500,PP3C1_18860,PP3C20_5530,PP3C3_14160,PP3C2_19280,PP3C9_25690,PP3C13_5870,PP3C9_24840,PP3C17_14510,PP3C26_4220
GO:BP	cellular response to chemical stimulus	GO:0070887	0.00814205	2.08927	503	472	19	32674	PP3C17_14500,PP3C17_21130,PP3C7_19850,PP3C1_18860,PP3C20_5530,PP3C24_2970,PP3C3_25750,PP3C3_14160,PP3C2_27350,PP3C2_19280,PP3C9_25690,PP3C13_5870,PP3C5_880,PP3C26_14710,PP3C9_24840,PP3C17_14510,PP3C22_9060,PP3C26_4220,PP3C16_13660
GO:BP	cellular response to oxygen-containing compound	GO:1901701	0.00830113	2.08086	136	472	9	32674	PP3C17_14500,PP3C17_21130,PP3C7_19850,PP3C20_5530,PP3C2_27350,PP3C9_25690,PP3C9_24840,PP3C17_14510,PP3C22_9060
GO:BP	cellular response to toxic substance	GO:0097237	0.00867286	2.06184	170	472	10	32674	PP3C17_14500,PP3C1_18860,PP3C20_5530,PP3C3_14160,PP3C2_19280,PP3C9_25690,PP3C13_5870,PP3C9_24840,PP3C17_14510,PP3C26_4220
GO:BP	cellular detoxification	GO:1990748	0.00867286	2.06184	170	472	10	32674	PP3C17_14500,PP3C1_18860,PP3C20_5530,PP3C3_14160,PP3C2_19280,PP3C9_25690,PP3C13_5870,PP3C9_24840,PP3C17_14510,PP3C26_4220
GO:BP	response to chemical	GO:0042221	0.0117368	1.93045	706	472	23	32674	PP3C17_14500,PP3C17_21130,PP3C7_19850,PP3C1_18860,PP3C20_5530,PP3C24_2970,PP3C3_25750,PP3C3_14160,PP3C11_15530,PP3C2_27350,PP3C2_19280,PP3C25_8880,PP3C9_25690,PP3C13_5870,PP3C5_880,PP3C26_14710,PP3C9_24840,PP3C14_17840,PP3C17_14510,PP3C22_9060,PP3C5_28350,PP3C26_4220,PP3C16_13660
GO:BP	response to inorganic substance	GO:0010035	0.0117368	1.93045	116	472	8	32674	PP3C17_14500,PP3C17_21130,PP3C20_5530,PP3C25_8880,PP3C9_25690,PP3C9_24840,PP3C17_14510,PP3C22_9060
GO:BP	response to oxygen-containing compound	GO:1901700	0.0159163	1.79816	258	472	12	32674	PP3C17_14500,PP3C17_21130,PP3C7_19850,PP3C1_18860,PP3C20_5530,PP3C11_15530,PP3C2_27350,PP3C25_8880,PP3C9_25690,PP3C9_24840,PP3C17_14510,PP3C22_9060
GO:BP	plant-type cell wall organization	GO:0009664	0.0309452	1.50941	51	472	5	32674	PP3C11_12000,PP3C27_3700,PP3C12_4560,PP3C7_12810,PP3C7_12870
GO:BP	carbohydrate catabolic process	GO:0016052	0.0310264	1.50827	281	472	12	32674	PP3C3_27100,PP3C9_24570,PP3C24_9140,PP3C15_2490,PP3C21_16990,PP3C17_6440,PP3C5_16470,PP3C22_21700,PP3C10_15520,PP3C10_20140,PP3C18_22120,PP3C21_9380
GO:BP	oxoacid metabolic process	GO:0043436	0.0328786	1.48309	967	472	27	32674	PP3C9_24570,PP3C11_11320,PP3C21_8810,PP3C21_8940,PP3C24_290,PP3C21_11360,PP3C5_13160,PP3C12_20520,PP3C18_20140,PP3C9_10620,PP3C15_2490,PP3C15_4020,PP3C26_540,PP3C17_7080,PP3C1_34950,PP3C22_21700,PP3C21_10840,PP3C8_13280,PP3C10_15520,PP3C15_6310,PP3C3_13220,PP3C16_1480,PP3C20_17620,PP3C17_21600,PP3C22_9060,PP3C21_19070,PP3C21_9380
GO:BP	organic acid metabolic process	GO:0006082	0.0355483	1.44918	976	472	27	32674	PP3C9_24570,PP3C11_11320,PP3C21_8810,PP3C21_8940,PP3C24_290,PP3C21_11360,PP3C5_13160,PP3C12_20520,PP3C18_20140,PP3C9_10620,PP3C15_2490,PP3C15_4020,PP3C26_540,PP3C17_7080,PP3C1_34950,PP3C22_21700,PP3C21_10840,PP3C8_13280,PP3C10_15520,PP3C15_6310,PP3C3_13220,PP3C16_1480,PP3C20_17620,PP3C17_21600,PP3C22_9060,PP3C21_19070,PP3C21_9380
GO:BP	polyketide biosynthetic process	GO:0030639	0.0355483	1.44918	32	472	4	32674	PP3C21_20650,PP3C2_36410,PP3C24_13120,PP3C11_2990
GO:BP	polyketide metabolic process	GO:0030638	0.038615	1.41324	33	472	4	32674	PP3C21_20650,PP3C2_36410,PP3C24_13120,PP3C11_2990
GO:BP	carboxylic acid metabolic process	GO:0019752	0.0401229	1.39661	940	472	26	32674	PP3C9_24570,PP3C11_11320,PP3C21_8810,PP3C21_8940,PP3C24_290,PP3C21_11360,PP3C5_13160,PP3C12_20520,PP3C18_20140,PP3C9_10620,PP3C15_2490,PP3C15_4020,PP3C26_540,PP3C17_7080,PP3C1_34950,PP3C22_21700,PP3C21_10840,PP3C8_13280,PP3C10_15520,PP3C15_6310,PP3C3_13220,PP3C16_1480,PP3C20_17620,PP3C17_21600,PP3C21_19070,PP3C21_9380
GO:CC	extracellular region	GO:0005576	1.99692e-07	6.69964	312	472	22	32674	PP3C6_6560,PP3C6_6610,PP3C11_12000,PP3C17_14500,PP3C2_24160,PP3C22_17770,PP3C3_14160,PP3C21_10620,PP3C12_4560,PP3C9_25690,PP3C18_3460,PP3C11_1150,PP3C17_12980,PP3C7_12810,PP3C6_11450,PP3C7_12870,PP3C9_24840,PP3C14_2830,PP3C4_3770,PP3C26_1680,PP3C18_22120,PP3C5_14360
GO:CC	apoplast	GO:0048046	0.0018882	2.72395	82	472	8	32674	PP3C6_6560,PP3C6_6610,PP3C2_24160,PP3C18_3460,PP3C11_1150,PP3C14_2830,PP3C4_3770,PP3C26_1680
GO:CC	external encapsulating structure	GO:0030312	0.00295099	2.53003	183	472	11	32674	PP3C11_12000,PP3C3_14160,PP3C12_4560,PP3C24_9140,PP3C11_1150,PP3C7_12810,PP3C7_12870,PP3C14_2830,PP3C4_3770,PP3C26_1680,PP3C18_22120
GO:CC	cell wall	GO:0005618	0.00295099	2.53003	181	472	11	32674	PP3C11_12000,PP3C3_14160,PP3C12_4560,PP3C24_9140,PP3C11_1150,PP3C7_12810,PP3C7_12870,PP3C14_2830,PP3C4_3770,PP3C26_1680,PP3C18_22120
GO:CC	cell periphery	GO:0071944	0.0129719	1.887	1213	472	33	32674	PP3C12_23390,PP3C11_12000,PP3C8_1540,PP3C10_21310,PP3C27_4780,PP3C3_25110,PP3C24_2970,PP3C3_14160,PP3C12_4560,PP3C12_5490,PP3C14_8980,PP3C24_9140,PP3C4_3140,PP3C4_18960,PP3C11_1150,PP3C14_15640,PP3C7_12810,PP3C25_12520,PP3C2_30230,PP3C2_19180,PP3C7_12870,PP3C14_2830,PP3C4_3770,PP3C15_640,PP3C26_1680,PP3C22_19310,PP3C11_8850,PP3C22_9060,PP3C9_40,PP3C3_14700,PP3C18_22120,PP3C25_13010,PP3C11_18000
GO:CC	membrane	GO:0016020	0.0316841	1.49916	7060	472	130	32674	PP3C9_25330,PP3C3_23640,PP3C2_3460,PP3C12_23390,PP3C9_14960,PP3C23_19100,PP3C18_12100,PP3C12_23480,PP3C11_12000,PP3C17_21130,PP3C24_12350,PP3C4_5170,PP3C20_15090,PP3C24_8090,PP3C2_13970,PP3C17_17840,PP3C18_14230,PP3C21_15140,PP3C24_290,PP3C8_1540,PP3C11_10470,PP3C26_12810,PP3C1_18860,PP3C10_5310,PP3C10_21310,PP3C7_23210,PP3C23_13390,PP3C27_4780,PP3C3_25110,PP3C10_3020,PP3C9_14890,PP3C27_3700,PP3C…

### Sheet: WT_DEGs_GO
source	term_name	term_id	adjusted_p_value	negative_log10_of_adjusted_p_value	term_size	query_size	intersection_size	effective_domain_size	intersections
GO:MF	ammonia-lyase activity	GO:0016841	6.07824e-05	4.21622	17	1069	9	19099	PP3C23_4450,PP3C10_21810,PP3C1_18830,PP3C24_13110,PP3C19_13690,PP3C2_32410,PP3C2_32330,PP3C2_30610,PP3C13_9000
GO:MF	phenylalanine ammonia-lyase activity	GO:0045548	0.000375968	3.42485	12	1069	7	19099	PP3C10_21810,PP3C1_18830,PP3C24_13110,PP3C19_13690,PP3C2_32410,PP3C2_30610,PP3C13_9000
GO:MF	carbon-nitrogen lyase activity	GO:0016840	0.00605037	2.21822	37	1069	10	19099	PP3C23_4450,PP3C5_13160,PP3C10_21810,PP3C1_18830,PP3C24_13110,PP3C19_13690,PP3C2_32410,PP3C2_32330,PP3C2_30610,PP3C13_9000
GO:BP	secondary metabolite biosynthetic process	GO:0044550	4.84225e-12	11.315	40	1069	20	19099	PP3C24_13120,PP3C2_36440,PP3C10_21810,PP3C1_18830,PP3C24_13110,PP3C2_32400,PP3C24_13090,PP3C19_13690,PP3C2_32410,PP3C11_9040,PP3C11_2990,PP3C21_20650,PP3C2_30620,PP3C2_36410,PP3C24_18000,PP3C2_30610,PP3C13_9000,PP3C24_18010,PP3C21_7660,PP3C21_7690
GO:BP	secondary metabolic process	GO:0019748	1.29241e-09	8.8886	58	1069	21	19099	PP3C24_13120,PP3C2_36440,PP3C10_21810,PP3C1_18830,PP3C24_13110,PP3C2_32400,PP3C24_13090,PP3C19_13690,PP3C2_32410,PP3C11_9040,PP3C11_2990,PP3C21_20650,PP3C2_30620,PP3C2_36410,PP3C18_3460,PP3C24_18000,PP3C2_30610,PP3C13_9000,PP3C24_18010,PP3C21_7660,PP3C21_7690
GO:BP	polyketide biosynthetic process	GO:0030639	2.20484e-09	8.65662	21	1069	13	19099	PP3C24_13120,PP3C2_36440,PP3C2_32400,PP3C24_13090,PP3C11_9040,PP3C11_2990,PP3C21_20650,PP3C2_30620,PP3C2_36410,PP3C24_18000,PP3C24_18010,PP3C21_7660,PP3C21_7690
GO:BP	polyketide metabolic process	GO:0030638	2.20484e-09	8.65662	21	1069	13	19099	PP3C24_13120,PP3C2_36440,PP3C2_32400,PP3C24_13090,PP3C11_9040,PP3C11_2990,PP3C21_20650,PP3C2_30620,PP3C2_36410,PP3C24_18000,PP3C24_18010,PP3C21_7660,PP3C21_7690
GO:BP	cinnamic acid biosynthetic process	GO:0009800	0.000912483	3.03978	14	1069	7	19099	PP3C10_21810,PP3C1_18830,PP3C24_13110,PP3C19_13690,PP3C2_32410,PP3C2_30610,PP3C13_9000
GO:BP	cinnamic acid metabolic process	GO:0009803	0.000912483	3.03978	14	1069	7	19099	PP3C10_21810,PP3C1_18830,PP3C24_13110,PP3C19_13690,PP3C2_32410,PP3C2_30610,PP3C13_9000
GO:BP	erythrose 4-phosphate/phosphoenolpyruvate family amino acid metabolic process	GO:1902221	0.00247984	2.60558	22	1069	8	19099	PP3C18_4480,PP3C10_21810,PP3C1_18830,PP3C24_13110,PP3C19_13690,PP3C2_32410,PP3C2_30610,PP3C13_9000
GO:BP	L-phenylalanine metabolic process	GO:0006558	0.00247984	2.60558	22	1069	8	19099	PP3C18_4480,PP3C10_21810,PP3C1_18830,PP3C24_13110,PP3C19_13690,PP3C2_32410,PP3C2_30610,PP3C13_9000
GO:BP	L-phenylalanine catabolic process	GO:0006559	0.00267372	2.57288	17	1069	7	19099	PP3C10_21810,PP3C1_18830,PP3C24_13110,PP3C19_13690,PP3C2_32410,PP3C2_30610,PP3C13_9000
GO:BP	erythrose 4-phosphate/phosphoenolpyruvate family amino acid catabolic process	GO:1902222	0.00267372	2.57288	17	1069	7	19099	PP3C10_21810,PP3C1_18830,PP3C24_13110,PP3C19_13690,PP3C2_32410,PP3C2_30610,PP3C13_9000
GO:BP	phenylpropanoid biosynthetic process	GO:0009699	0.0037854	2.42189	18	1069	7	19099	PP3C10_21810,PP3C1_18830,PP3C24_13110,PP3C19_13690,PP3C2_32410,PP3C2_30610,PP3C13_9000
GO:BP	aromatic amino acid family catabolic process	GO:0009074	0.00893338	2.04898	27	1069	8	19099	PP3C10_21810,PP3C1_18830,PP3C24_13110,PP3C19_13690,PP3C2_32410,PP3C1_34950,PP3C2_30610,PP3C13_9000
GO:BP	aromatic amino acid family metabolic process	GO:0009072	0.0112254	1.9498	79	1069	14	19099	PP3C18_4480,PP3C10_21810,PP3C23_20410,PP3C1_18830,PP3C24_13110,PP3C19_13690,PP3C2_32410,PP3C2_35740,PP3C1_34950,PP3C2_29800,PP3C4_2630,PP3C7_22740,PP3C2_30610,PP3C13_9000
GO:BP	response to oxidative stress	GO:0006979	0.0112254	1.9498	143	1069	20	19099	PP3C26_4220,PP3C9_25690,PP3C25_14630,PP3C25_8880,PP3C3_14160,PP3C9_24840,PP3C17_21130,PP3C13_23840,PP3C2_19280,PP3C1_18860,PP3C8_9230,PP3C17_14510,PP3C3_34630,PP3C11_15530,PP3C19_14230,PP3C13_13900,PP3C20_5530,PP3C23_12960,PP3C22_8030,PP3C17_14500
GO:BP	olefinic compound biosynthetic process	GO:0120255	0.0112254	1.9498	22	1069	7	19099	PP3C10_21810,PP3C1_18830,PP3C24_13110,PP3C19_13690,PP3C2_32410,PP3C2_30610,PP3C13_9000
GO:BP	response to reactive oxygen species	GO:0000302	0.0112254	1.9498	62	1069	12	19099	PP3C9_25690,PP3C25_14630,PP3C25_8880,PP3C9_24840,PP3C17_21130,PP3C1_18860,PP3C8_9230,PP3C17_14510,PP3C11_15530,PP3C19_14230,PP3C20_5530,PP3C17_14500
GO:BP	olefinic compound metabolic process	GO:0120254	0.0112254	1.9498	22	1069	7	19099	PP3C10_21810,PP3C1_18830,PP3C24_13110,PP3C19_13690,PP3C2_32410,PP3C2_30610,PP3C13_9000
GO:BP	detoxification	GO:0098754	0.0124046	1.90642	123	1069	18	19099	PP3C26_4220,PP3C9_25690,PP3C5_12950,PP3C13_21450,PP3C3_14160,PP3C13_5870,PP3C9_24840,PP3C14_17840,PP3C13_23840,PP3C2_19280,PP3C1_18860,PP3C17_14510,PP3C3_34630,PP3C20_5530,PP3C22_8030,PP3C23_10130,PP3C17_22040,PP3C17_14500
GO:BP	phenylpropanoid metabolic process	GO:0009698	0.0128036	1.89267	30	1069	8	19099	PP3C10_21810,PP3C1_18830,PP3C24_13110,PP3C19_13690,PP3C2_32410,PP3C18_3460,PP3C2_30610,PP3C13_9000
GO:BP	carbohydrate metabolic process	GO:0005975	0.0160872	1.79352	758	1069	66	19099	PP3C24_8780,PP3C11_24210,PP3C2_24620,PP3C13_12000,PP3C15_2490,PP3C24_9140,PP3C17_6440,PP3C8_22560,PP3C17_8050,PP3C4_24030,PP3C3_28310,PP3C18_22120,PP3C21_16990,PP3C12_13560,PP3C15_3340,PP3C26_2000,PP3C2_35010,PP3C2_24160,PP3C19_6350,PP3C16_16440,PP3C13_4250,PP3C8_24460,PP3C10_5310,PP3C21_9380,PP3C7_22280,PP3C6_130,PP3C2_24270,PP3C1_6290,PP3C10_1820,PP3C10_15520,PP3C4_3600,PP3C13_24280,PP3C18_2195…
GO:BP	response to toxic substance	GO:0009636	0.0214461	1.66865	130	1069	18	19099	PP3C26_4220,PP3C9_25690,PP3C5_12950,PP3C13_21450,PP3C3_14160,PP3C13_5870,PP3C9_24840,PP3C14_17840,PP3C13_23840,PP3C2_19280,PP3C1_18860,PP3C17_14510,PP3C3_34630,PP3C20_5530,PP3C22_8030,PP3C23_10130,PP3C17_22040,PP3C17_14500
GO:BP	cellular detoxification	GO:1990748	0.0260802	1.58369	111	1069	16	19099	PP3C26_4220,PP3C9_25690,PP3C5_12950,PP3C13_21450,PP3C3_14160,PP3C13_5870,PP3C9_24840,PP3C13_23840,PP3C2_19280,PP3C1_18860,PP3C17_14510,PP3C3_34630,PP3C20_5530,PP3C22_8030,PP3C23_10130,PP3C17_14500
GO:BP	cellular response to toxic substance	GO:0097237	0.0260802	1.58369	111	1069	16	19099	PP3C26_4220,PP3C9_25690,PP3C5_12950,PP3C13_21450,PP3C3_14160,PP3C13_5870,PP3C9_24840,PP3C13_23840,PP3C2_19280,PP3C1_18860,PP3C17_14510,PP3C3_34630,PP3C20_5530,PP3C22_8030,PP3C23_10130,PP3C17_14500
GO:BP	cellular response to ethylene stimulus	GO:0071369	0.0280174	1.55257	43	1069	9	19099	PP3C7_20200,PP3C1_7740,PP3C4_23930,PP3C26_13260,PP3C16_13660,PP3C7_20170,PP3C5_880,PP3C26_14710,PP3C13_24020
GO:BP	ethylene-activated signaling pathway	GO:0009873	0.0280174	1.55257	43	1069	9	19099	PP3C7_20200,PP3C1_7740,PP3C4_23930,PP3C26_13260,PP3C16_13660,PP3C7_20170,PP3C5_880,PP3C26_14710,PP3C13_24020
GO:BP	cellular oxidant detoxification	GO:0098869	0.0402843	1.39486	106	1069	15	19099	PP3C26_4220,PP3C9_25690,PP3C5_12950,PP3C3_14160,PP3C13_5870,PP3C9_24840,PP3C13_23840,PP3C2_19280,PP3C1_18860,PP3C17_14510,PP3C3_34630,PP3C20_5530,PP3C22_8030,PP3C23_10130,PP3C17_14500
GO:BP	cellular response to reactive oxygen species	GO:0034614	0.0402843	1.39486	21	1069	6	19099	PP3C9_25690,PP3C9_24840,PP3C17_21130,PP3C17_14510,PP3C20_5530,PP3C17_14500
GO:BP	cell wall macromolecule catabolic process	GO:0016998	0.046828	1.32949	9	1069	4	19099	PP3C24_9140,PP3C8_22560,PP3C6_130,PP3C4_3600
GO:CC	extracellular region	GO:0005576	0.00206485	2.68511	214	1069	29	19099	PP3C11_12000,PP3C9_25690,PP3C3_14160,PP3C11_1150,PP3C18_22120,PP3C17_12980,PP3C9_24840,PP3C14_2830,PP3C2_24160,PP3C13_23840,PP3C2_24270,PP3C24_6580,PP3C6_6610,PP3C3_34630,PP3C7_12870,PP3C4_3770,PP3C7_12810,PP3C22_17770,PP3C18_3460,PP3C22_8030,PP3C6_6560,PP3C17_14500,PP3C10_13310,PP3C6_11450,PP3C21_10620,PP3C14_17100,PP3C5_14360,PP3C26_1680,PP3C12_4560
GO:CC	cell wall	GO:0005618	0.0182454	1.73885	107	1069	16	19099	PP3C11_12000,PP3C24_9140,PP3C3_14160,PP3C11_1150,PP3C18_22120,PP3C14_2830,PP3C13_23840,PP3C3_34630,PP3C7_12870,PP3C4_3770,PP3C7_12810,PP3C22_8030,PP3C10_13310,PP3C14_17100,PP3C26_1680,PP3C12_4560
GO:CC	apoplast	GO:0048046	0.0182454	1.73885	55	1069	11	19099	PP3C11_1150,PP3C14_2830,PP3C2_24160,PP3C2_24270,PP3C6_6610,PP3C4_3770,PP3C18_3460,PP3C6_6560,PP3C10_13310,PP3C14_17100,PP3C26_1680
GO:CC	external encapsulating structure	GO:0030312	0.0182454	1.73885	108	1069	16	19099	PP3C11_12000,PP3C24_9140,PP3C3_14160,PP3C11_1150,PP3C18_22120,PP3C14_2830,PP3C13_23840,PP3C3_34630,PP3C7_12870,PP3C4_3770,PP3C7_12810,PP3C22_8030,PP3C10_13310,PP3C14_17100,PP3C26_1680,PP3C12_4560

### Sheet: RALF3_DEGs_GO
source	term_name	term_id	adjusted_p_value	negative_log10_of_adjusted_p_value	term_size	query_size	intersection_size	effective_domain_size	intersections
GO:MF	xyloglucan:xyloglucosyl transferase activity	GO:0016762	2.56063e-06	5.59165	25	1178	12	20387	PP3C1_2420,PP3C6_600,PP3C16_19530,PP3C8_19540,PP3C6_480,PP3C15_6880,PP3C17_3060,PP3C9_7620,PP3C9_3880,PP3C16_21040,PP3C25_10500,PP3C25_10760
GO:MF	glucosyltransferase activity	GO:0046527	0.000163635	3.78612	79	1178	18	20387	PP3C1_2420,PP3C6_600,PP3C16_19530,PP3C8_19540,PP3C6_480,PP3C14_21270,PP3C15_6880,PP3C17_3060,PP3C9_7620,PP3C15_7120,PP3C9_3880,PP3C15_14300,PP3C16_21040,PP3C2_13330,PP3C8_7420,PP3C3_34520,PP3C25_10500,PP3C25_10760
GO:MF	aspartyl esterase activity	GO:0045330	0.000441377	3.35519	29	1178	10	20387	PP3C5_23400,PP3C21_11740,PP3C10_19460,PP3C17_6440,PP3C18_22120,PP3C18_170,PP3C3_30560,PP3C1_6010,PP3C25_3840,PP3C19_8330
GO:MF	pectinesterase activity	GO:0030599	0.000441377	3.35519	29	1178	10	20387	PP3C5_23400,PP3C21_11740,PP3C10_19460,PP3C17_6440,PP3C18_22120,PP3C18_170,PP3C3_30560,PP3C1_6010,PP3C25_3840,PP3C19_8330
GO:MF	oxidoreductase activity	GO:0016491	0.000441377	3.35519	1130	1178	103	20387	PP3C3_37260,PP3C7_5170,PP3C21_7800,PP3C24_8780,PP3C26_4220,PP3C9_25690,PP3C9_2340,PP3C3_10560,PP3C16_15880,PP3C1_14760,PP3C2_12420,PP3C25_13010,PP3C21_19070,PP3C3_24230,PP3C23_21230,PP3C3_14160,PP3C5_4920,PP3C21_17460,PP3C3_25110,PP3C13_6170,PP3C5_6220,PP3C8_13280,PP3C23_22290,PP3C1_540,PP3C7_2660,PP3C13_5870,PP3C18_15100,PP3C16_8470,PP3C6_20270,PP3C26_540,PP3C8_11990,PP3C20_22940,PP3C2_4230,PP3C…
GO:MF	hydrolase activity, hydrolyzing O-glycosyl compounds	GO:0004553	0.00103344	2.98572	239	1178	32	20387	PP3C1_2420,PP3C13_12000,PP3C24_9140,PP3C6_10310,PP3C6_600,PP3C16_19530,PP3C3_28310,PP3C24_590,PP3C26_8580,PP3C8_19540,PP3C6_480,PP3C10_5310,PP3C6_130,PP3C22_10580,PP3C15_6880,PP3C10_1820,PP3C17_3060,PP3C16_15860,PP3C13_24280,PP3C9_7620,PP3C27_3700,PP3C3_27100,PP3C9_3880,PP3C11_9800,PP3C5_20650,PP3C16_21040,PP3C24_19980,PP3C25_10500,PP3C14_5200,PP3C25_10760,PP3C5_16470,PP3C16_7830
GO:MF	antioxidant activity	GO:0016209	0.00203023	2.69246	111	1178	19	20387	PP3C26_4220,PP3C9_25690,PP3C3_24230,PP3C3_14160,PP3C13_5870,PP3C8_11990,PP3C20_22940,PP3C9_24840,PP3C15_13950,PP3C2_19280,PP3C1_18860,PP3C13_1880,PP3C17_14510,PP3C13_12040,PP3C24_15170,PP3C20_5530,PP3C26_5480,PP3C1_21230,PP3C23_8110
GO:MF	pectate lyase activity	GO:0030570	0.00237919	2.62357	12	1178	6	20387	PP3C21_16990,PP3C17_16370,PP3C1_10470,PP3C3_35190,PP3C10_20140,PP3C3_20320
GO:MF	hydrolase activity, acting on glycosyl bonds	GO:0016798	0.00422878	2.37378	285	1178	34	20387	PP3C1_2420,PP3C13_12000,PP3C24_9140,PP3C6_10310,PP3C6_600,PP3C16_19530,PP3C3_28310,PP3C24_590,PP3C26_8580,PP3C8_19540,PP3C6_480,PP3C10_5310,PP3C6_130,PP3C22_10580,PP3C15_6880,PP3C10_1820,PP3C17_3060,PP3C16_15860,PP3C13_24280,PP3C9_7620,PP3C6_28670,PP3C27_3700,PP3C3_27100,PP3C9_3880,PP3C11_9800,PP3C5_20650,PP3C16_21040,PP3C27_3060,PP3C24_19980,PP3C25_10500,PP3C14_5200,PP3C25_10760,PP3C5_16470,PP3C…
GO:MF	carbon-oxygen lyase activity, acting on polysaccharides	GO:0016837	0.00559514	2.25219	14	1178	6	20387	PP3C21_16990,PP3C17_16370,PP3C1_10470,PP3C3_35190,PP3C10_20140,PP3C3_20320
GO:MF	peroxidase activity	GO:0004601	0.00934653	2.02935	78	1178	14	20387	PP3C26_4220,PP3C3_24230,PP3C3_14160,PP3C13_5870,PP3C8_11990,PP3C20_22940,PP3C15_13950,PP3C2_19280,PP3C1_18860,PP3C13_1880,PP3C24_15170,PP3C26_5480,PP3C1_21230,PP3C23_8110
GO:MF	oxidoreductase activity, acting on peroxide as acceptor	GO:0016684	0.0113335	1.94564	80	1178	14	20387	PP3C26_4220,PP3C3_24230,PP3C3_14160,PP3C13_5870,PP3C8_11990,PP3C20_22940,PP3C15_13950,PP3C2_19280,PP3C1_18860,PP3C13_1880,PP3C24_15170,PP3C26_5480,PP3C1_21230,PP3C23_8110
GO:MF	hydrolase activity, acting on ester bonds	GO:0016788	0.0149911	1.82417	694	1178	63	20387	PP3C3_26090,PP3C6_29200,PP3C16_20660,PP3C27_3390,PP3C11_24210,PP3C5_23400,PP3C6_3390,PP3C21_11740,PP3C13_3950,PP3C14_19530,PP3C10_19460,PP3C1_33670,PP3C17_6440,PP3C5_1510,PP3C3_5910,PP3C2_30910,PP3C9_24820,PP3C12_25610,PP3C18_22120,PP3C18_1530,PP3C8_7650,PP3C10_13170,PP3C18_170,PP3C15_10450,PP3C25_15280,PP3C3_30560,PP3C22_20830,PP3C1_13870,PP3C2_2920,PP3C10_17370,PP3C1_6010,PP3C11_8380,PP3C17_278…
GO:MF	oxidoreductase activity, acting on diphenols and related substances as donors, oxygen as acceptor	GO:0016682	0.0165865	1.78024	24	1178	7	20387	PP3C23_21230,PP3C18_15100,PP3C16_8470,PP3C21_17370,PP3C3_7860,PP3C18_12100,PP3C18_3460
GO:MF	DNA-binding transcription factor activity	GO:0003700	0.0328584	1.48335	621	1178	56	20387	PP3C1_27440,PP3C1_1650,PP3C6_26080,PP3C2_3370,PP3C8_8720,PP3C2_2200,PP3C7_2100,PP3C1_38820,PP3C17_18130,PP3C3_15040,PP3C25_4250,PP3C1_33270,PP3C12_25330,PP3C16_19970,PP3C17_7930,PP3C5_2780,PP3C11_2650,PP3C14_24040,PP3C21_11270,PP3C13_4270,PP3C11_23440,PP3C24_10470,PP3C24_7690,PP3C15_4480,PP3C3_19160,PP3C16_15450,PP3C13_23440,PP3C10_17630,PP3C6_14470,PP3C3_950,PP3C25_13450,PP3C12_10790,PP3C13_2459…
GO:BP	cell wall organization	GO:0071555	1.95006e-11	10.71	141	1178	36	20387	PP3C11_12000,PP3C5_23400,PP3C1_2420,PP3C21_11740,PP3C10_19460,PP3C17_6440,PP3C6_600,PP3C24_15400,PP3C18_22120,PP3C8_19540,PP3C18_170,PP3C6_480,PP3C3_30560,PP3C15_6880,PP3C1_6010,PP3C17_3060,PP3C22_3550,PP3C9_7620,PP3C7_12870,PP3C27_3700,PP3C25_3840,PP3C9_3880,PP3C19_8330,PP3C16_21040,PP3C21_1850,PP3C2_13330,PP3C8_7420,PP3C7_12810,PP3C3_34520,PP3C25_10500,PP3C18_19720,PP3C25_10760,PP3C20_5780,PP3C…
GO:BP	external encapsulating structure organization	GO:0045229	1.95006e-11	10.71	142	1178	36	20387	PP3C11_12000,PP3C5_23400,PP3C1_2420,PP3C21_11740,PP3C10_19460,PP3C17_6440,PP3C6_600,PP3C24_15400,PP3C18_22120,PP3C8_19540,PP3C18_170,PP3C6_480,PP3C3_30560,PP3C15_6880,PP3C1_6010,PP3C17_3060,PP3C22_3550,PP3C9_7620,PP3C7_12870,PP3C27_3700,PP3C25_3840,PP3C9_3880,PP3C19_8330,PP3C16_21040,PP3C21_1850,PP3C2_13330,PP3C8_7420,PP3C7_12810,PP3C3_34520,PP3C25_10500,PP3C18_19720,PP3C25_10760,PP3C20_5780,PP3C…
GO:BP	cell wall organization or biogenesis	GO:0071554	3.0224e-11	10.5196	210	1178	44	20387	PP3C11_12000,PP3C5_23400,PP3C18_5160,PP3C1_2420,PP3C21_11740,PP3C10_19460,PP3C24_9140,PP3C17_6440,PP3C6_600,PP3C16_19530,PP3C24_15400,PP3C18_22120,PP3C8_19540,PP3C13_8280,PP3C18_170,PP3C6_480,PP3C3_30560,PP3C6_130,PP3C18_1170,PP3C15_6880,PP3C1_6010,PP3C17_3060,PP3C22_3550,PP3C9_7620,PP3C7_12870,PP3C15_7120,PP3C27_3700,PP3C25_3840,PP3C9_3880,PP3C19_8330,PP3C16_21040,PP3C21_1850,PP3C2_13330,PP3C8_7…
GO:BP	polysaccharide metabolic process	GO:0005976	7.26076e-11	10.139	243	1178	47	20387	PP3C5_23400,PP3C18_5160,PP3C1_2420,PP3C21_11740,PP3C10_19460,PP3C24_9140,PP3C17_6440,PP3C6_600,PP3C16_19530,PP3C18_22120,PP3C26_8580,PP3C21_16990,PP3C8_19540,PP3C2_35010,PP3C18_170,PP3C6_480,PP3C14_21270,PP3C16_16440,PP3C3_30560,PP3C1_32570,PP3C18_1170,PP3C15_6880,PP3C1_6010,PP3C17_3060,PP3C17_16370,PP3C9_7620,PP3C1_10470,PP3C15_7120,PP3C3_35190,PP3C25_3840,PP3C3_27100,PP3C9_3880,PP3C19_8330,PP3C…
GO:BP	carbohydrate metabolic process	GO:0005975	4.07458e-08	7.38992	784	1178	91	20387	PP3C3_26090,PP3C1_39460,PP3C24_8780,PP3C27_3390,PP3C11_24210,PP3C5_23400,PP3C18_5160,PP3C1_2420,PP3C21_11740,PP3C13_12000,PP3C15_2490,PP3C10_19460,PP3C24_9140,PP3C17_6440,PP3C6_10310,PP3C6_600,PP3C16_19530,PP3C3_28310,PP3C24_590,PP3C18_22120,PP3C26_8580,PP3C21_16990,PP3C12_13560,PP3C8_19540,PP3C10_13170,PP3C2_35010,PP3C18_170,PP3C6_480,PP3C2_24160,PP3C24_20510,PP3C14_21270,PP3C16_16440,PP3C10_531…
GO:BP	pectin catabolic process	GO:0045490	2.08089e-07	6.68175	43	1178	16	20387	PP3C5_23400,PP3C21_11740,PP3C10_19460,PP3C17_6440,PP3C18_22120,PP3C21_16990,PP3C18_170,PP3C3_30560,PP3C1_6010,PP3C17_16370,PP3C1_10470,PP3C3_35190,PP3C25_3840,PP3C19_8330,PP3C10_20140,PP3C3_20320
GO:BP	pectin metabolic process	GO:0045488	2.19437e-07	6.65869	56	1178	18	20387	PP3C5_23400,PP3C21_11740,PP3C10_19460,PP3C17_6440,PP3C18_22120,PP3C21_16990,PP3C18_170,PP3C3_30560,PP3C1_6010,PP3C17_16370,PP3C1_10470,PP3C3_35190,PP3C25_3840,PP3C19_8330,PP3C10_20140,PP3C12_1510,PP3C3_20320,PP3C24_3950
GO:BP	galacturonan metabolic process	GO:0010393	2.19437e-07	6.65869	56	1178	18	20387	PP3C5_23400,PP3C21_11740,PP3C10_19460,PP3C17_6440,PP3C18_22120,PP3C21_16990,PP3C18_170,PP3C3_30560,PP3C1_6010,PP3C17_16370,PP3C1_10470,PP3C3_35190,PP3C25_3840,PP3C19_8330,PP3C10_20140,PP3C12_1510,PP3C3_20320,PP3C24_3950
GO:BP	polysaccharide catabolic process	GO:0000272	9.28633e-06	5.03216	85	1178	20	20387	PP3C5_23400,PP3C21_11740,PP3C10_19460,PP3C24_9140,PP3C17_6440,PP3C18_22120,PP3C26_8580,PP3C21_16990,PP3C18_170,PP3C3_30560,PP3C1_6010,PP3C17_16370,PP3C1_10470,PP3C3_35190,PP3C25_3840,PP3C3_27100,PP3C19_8330,PP3C24_19980,PP3C10_20140,PP3C3_20320
GO:BP	cellular carbohydrate metabolic process	GO:0044262	2.28091e-05	4.64189	327	1178	44	20387	PP3C3_26090,PP3C1_39460,PP3C27_3390,PP3C11_24210,PP3C18_5160,PP3C1_2420,PP3C24_9140,PP3C6_600,PP3C16_19530,PP3C12_13560,PP3C8_19540,PP3C10_13170,PP3C2_35010,PP3C6_480,PP3C24_20510,PP3C14_21270,PP3C16_16440,PP3C10_5310,PP3C1_32570,PP3C18_1170,PP3C15_6880,PP3C17_3060,PP3C9_7620,PP3C7_2470,PP3C14_17850,PP3C15_7120,PP3C2_26170,PP3C3_27100,PP3C9_3880,PP3C15_14300,PP3C16_21040,PP3C2_13330,PP3C19_21170,…
GO:BP	glucan metabolic process	GO:0044042	2.72926e-05	4.56395	163	1178	28	20387	PP3C18_5160,PP3C1_2420,PP3C6_600,PP3C16_19530,PP3C26_8580,PP3C8_19540,PP3C2_35010,PP3C6_480,PP3C14_21270,PP3C16_16440,PP3C1_32570,PP3C18_1170,PP3C15_6880,PP3C17_3060,PP3C9_7620,PP3C15_7120,PP3C3_27100,PP3C9_3880,PP3C15_14300,PP3C16_21040,PP3C2_13330,PP3C8_7420,PP3C24_19980,PP3C3_34520,PP3C4_19720,PP3C25_10500,PP3C6_23170,PP3C25_10760
GO:BP	xyloglucan metabolic process	GO:0010411	0.000152323	3.81724	53	1178	14	20387	PP3C18_5160,PP3C1_2420,PP3C6_600,PP3C16_19530,PP3C8_19540,PP3C6_480,PP3C18_1170,PP3C15_6880,PP3C17_3060,PP3C9_7620,PP3C9_3880,PP3C16_21040,PP3C25_10500,PP3C25_10760
GO:BP	response to toxic substance	GO:0009636	0.00015293	3.81551	139	1178	24	20387	PP3C26_4220,PP3C9_25690,PP3C3_24230,PP3C3_14160,PP3C13_5870,PP3C8_11990,PP3C20_22940,PP3C9_24840,PP3C15_13950,PP3C17_19890,PP3C14_17840,PP3C2_19280,PP3C1_18860,PP3C13_1880,PP3C17_14510,PP3C4_16610,PP3C13_12040,PP3C24_15170,PP3C20_5530,PP3C5_10000,PP3C17_14500,PP3C26_5480,PP3C1_21230,PP3C23_8110
GO:BP	cellular glucan metabolic process	GO:0006073	0.00015293	3.81551	159	1178	26	20387	PP3C18_5160,PP3C1_2420,PP3C6_600,PP3C16_19530,PP3C8_19540,PP3C2_35010,PP3C6_480,PP3C14_21270,PP3C16_16440,PP3C1_32570,PP3C18_1170,PP3C15_6880,PP3C17_3060,PP3C9_7620,PP3C15_7120,PP3C3_27100,PP3C9_3880,PP3C15_14300,PP3C16_21040,PP3C2_13330,PP3C8_7420,PP3C3_34520,PP3C4_19720,PP3C25_10500,PP3C6_23170,PP3C25_10760
GO:BP	detoxification	GO:0098754	0.000186133	3.73018	132	1178	23	20387	PP3C26_4220,PP3C9_25690,PP3C3_24230,PP3C3_14160,PP3C13_5870,PP3C8_11990,PP3C20_22940,PP3C9_24840,PP3C15_13950,PP3C17_19890,PP3C14_17840,PP3C2_19280,PP3C1_18860,PP3C13_1880,PP3C17_14510,PP3C4_16610,PP3C13_12040,PP3C24_15170,PP3C20_5530,PP3C17_14500,PP3C26_5480,PP3C1_21230,PP3C23_8110
GO:BP	cell wall biogenesis	GO:0042546	0.00022244	3.65279	115	1178	21	20387	PP3C18_5160,PP3C1_2420,PP3C6_600,PP3C16_19530,PP3C8_19540,PP3C13_8280,PP3C6_480,PP3C18_1170,PP3C15_6880,PP3C17_3060,PP3C9_7620,PP3C15_7120,PP3C27_3700,PP3C9_3880,PP3C16_21040,PP3C2_13330,PP3C8_7420,PP3C3_34520,PP3C25_10500,PP3C25_10760,PP3C3_3640
GO:BP	cell wall modification	GO:0042545	0.000254324	3.59461	29	1178	10	20387	PP3C5_23400,PP3C21_11740,PP3C10_19460,PP3C17_6440,PP3C18_22120,PP3C18_170,PP3C3_30560,PP3C1_6010,PP3C25_3840,PP3C19_8330
GO:BP	cellular polysaccharide metabolic process	GO:0044264	0.00026629	3.57464	176	1178	27	20387	PP3C18_5160,PP3C1_2420,PP3C24_9140,PP3C6_600,PP3C16_19530,PP3C8_19540,PP3C2_35010,PP3C6_480,PP3C14_21270,PP3C16_16440,PP3C1_32570,PP3C18_1170,PP3C15_6880,PP3C17_3060,PP3C9_7620,PP3C15_7120,PP3C3_27100,PP3C9_3880,PP3C15_14300,PP3C16_21040,PP3C2_13330,PP3C8_7420,PP3C3_34520,PP3C4_19720,PP3C25_10500,PP3C6_23170,PP3C25_10760
GO:BP	cellular response to toxic substance	GO:0097237	0.00031371	3.50347	119	1178	21	20387	PP3C26_4220,PP3C9_25690,PP3C3_24230,PP3C3_14160,PP3C13_5870,PP3C8_11990,PP3C20_22940,PP3C9_24840,PP3C15_13950,PP3C17_19890,PP3C2_19280,PP3C1_18860,PP3C13_1880,PP3C17_14510,PP3C13_12040,PP3C24_15170,PP3C20_5530,PP3C17_14500,PP3C26_5480,PP3C1_21230,PP3C23_8110
GO:BP	cellular detoxification	GO:1990748	0.00031371	3.50347	119	1178	21	20387	PP3C26_4220,PP3C9_25690,PP3C3_24230,PP3C3_14160,PP3C13_5870,PP3C8_11990,PP3C20_22940,PP3C9_24840,PP3C15_13950,PP3C17_19890,PP3C2_19280,PP3C1_18860,PP3C13_1880,PP3C17_14510,PP3C13_12040,PP3C24_15170,PP3C20_5530,PP3C17_14500,PP3C26_5480,PP3C1_21230,PP3C23_8110
GO:BP	plant-type cell wall organization or biogenesis	GO:0071669	0.00039874	3.39931	76	1178	16	20387	PP3C11_12000,PP3C24_15400,PP3C13_8280,PP3C22_3550,PP3C7_12870,PP3C15_7120,PP3C27_3700,PP3C21_1850,PP3C2_13330,PP3C8_7420,PP3C7_12810,PP3C3_34520,PP3C18_19720,PP3C20_5780,PP3C3_3640,PP3C12_4560
GO:BP	hemicellulose metabolic process	GO:0010410	0.000404848	3.39271	68	1178	15	20387	PP3C18_5160,PP3C1_2420,PP3C24_9140,PP3C6_600,PP3C16_19530,PP3C8_19540,PP3C6_480,PP3C18_1170,PP3C15_6880,PP3C17_3060,PP3C9_7620,PP3C9_3880,PP3C16_21040,PP3C25_10500,PP3C25_10760
GO:BP	cellular oxidant detoxification	GO:0098869	0.000437947	3.35858	113	1178	20	20387	PP3C26_4220,PP3C9_25690,PP3C3_24230,PP3C3_14160,PP3C13_5870,PP3C8_11990,PP3C20_22940,PP3C9_24840,PP3C15_13950,PP3C2_19280,PP3C1_18860,PP3C13_1880,PP3C17_14510,PP3C13_12040,PP3C24_15170,PP3C20_5530,PP3C17_14500,PP3C26_5480,PP3C1_21230,PP3C23_8110
GO:BP	carbohydrate catabolic process	GO:0016052	0.000609882	3.21475	219	1178	30	20387	PP3C1_39460,PP3C5_23400,PP3C21_11740,PP3C15_2490,PP3C10_19460,PP3C24_9140,PP3C17_6440,PP3C18_22120,PP3C26_8580,PP3C21_16990,PP3C18_170,PP3C3_30560,PP3C21_9380,PP3C1_6010,PP3C10_15520,PP3C17_16370,PP3C1_10470,PP3C3_35190,PP3C25_3840,PP3C22_21700,PP3C3_27100,PP3C19_8330,PP3C9_24570,PP3C24_19980,PP3C5_10000,PP3C10_20140,PP3C5_16470,PP3C16_7830,PP3C1_5000,PP3C3_20320
GO:BP	cell wall polysaccharide metabolic process	GO:0010383	0.00105735	2.97578	74	1178	15	20387	PP3C18_5160,PP3C1_2420,PP3C24_9140,PP3C6_600,PP3C16_19530,PP3C8_19540,PP3C6_480,PP3C18_1170,PP3C15_6880,PP3C17_3060,PP3C9_7620,PP3C9_3880,PP3C16_21040,PP3C25_10500,PP3C25_10760
GO:BP	plant-type cell wall organization	GO:0009664	0.00145651	2.83669	36	1178	10	20387	PP3C11_12000,PP3C24_15400,PP3C22_3550,PP3C7_12870,PP3C27_3700,PP3C21_1850,PP3C7_12810,PP3C18_19720,PP3C20_5780,PP3C12_4560
GO:BP	reactive oxygen species metabolic process	GO:0072593	0.00160919	2.79339	77	1178	15	20387	PP3C9_25690,PP3C3_24230,PP3C3_14160,PP3C8_11990,PP3C9_24840,PP3C15_13950,PP3C2_19280,PP3C1_18860,PP3C13_1880,PP3C17_14510,PP3C24_15170,PP3C20_5530,PP3C17_14500,PP3C26_5480,PP3C23_8110
GO:BP	response to oxidative stress	GO:0006979	0.00371223	2.43037	153	1178	22	20387	PP3C26_4220,PP3C9_25690,PP3C25_8880,PP3C3_24230,PP3C3_14160,PP3C8_11990,PP3C9_24840,PP3C15_13950,PP3C17_21130,PP3C2_19280,PP3C1_18860,PP3C13_1880,PP3C17_14510,PP3C9_4350,PP3C11_15530,PP3C24_15170,PP3C20_5530,PP3C23_12960,PP3C17_14500,PP3C26_5480,PP3C1_21230,PP3C23_8110
GO:BP	cell wall macromolecule metabolic process	GO:0044036	0.00402526	2.39521	93	1178	16	20387	PP3C18_5160,PP3C1_2420,PP3C24_9140,PP3C6_600,PP3C16_19530,PP3C8_19540,PP3C6_480,PP3C6_130,PP3C18_1170,PP3C15_6880,PP3C17_3060,PP3C9_7620,PP3C9_3880,PP3C16_21040,PP3C25_10500,PP3C25_10760
GO:BP	cellulose biosynthetic process	GO:0030244	0.0334124	1.47609	27	1178	7	20387	PP3C16_16440,PP3C15_7120,PP3C2_13330,PP3C8_7420,PP3C3_34520,PP3C4_19720,PP3C6_23170
GO:BP	cellular response to reactive oxygen species	GO:0034614	0.0450501	1.3463	21	1178	6	20387	PP3C9_25690,PP3C9_24840,PP3C17_21130,PP3C17_14510,PP3C20_5530,PP3C17_14500
GO:CC	extracellular region	GO:0005576	7.61614e-24	23.1183	228	1178	63	20387	PP3C11_12000,PP3C9_25690,PP3C15_14930,PP3C1_2420,PP3C21_11740,PP3C3_36100,PP3C3_24230,PP3C3_14160,PP3C11_1150,PP3C6_600,PP3C24_15400,PP3C17_17400,PP3C18_22120,PP3C8_19540,PP3C16_8470,PP3C17_12980,PP3C22_630,PP3C8_11990,PP3C18_170,PP3C9_24840,PP3C6_480,PP3C15_13950,PP3C14_2830,PP3C2_24160,PP3C15_6880,PP3C17_3060,PP3C22_3550,PP3C6_6610,PP3C26_1520,PP3C13_1880,PP3C9_7620,PP3C11_1180,PP3C1_13170,PP3C…
GO:CC	external encapsulating structure	GO:0030312	1.90347e-16	15.7205	115	1178	37	20387	PP3C11_12000,PP3C1_2420,PP3C21_11740,PP3C3_24230,PP3C24_9140,PP3C3_14160,PP3C11_1150,PP3C6_600,PP3C24_15400,PP3C18_22120,PP3C8_19540,PP3C8_11990,PP3C18_170,PP3C6_480,PP3C15_13950,PP3C14_2830,PP3C22_10580,PP3C15_6880,PP3C17_3060,PP3C22_3550,PP3C26_1520,PP3C13_1880,PP3C9_7620,PP3C7_12870,PP3C24_15170,PP3C9_3880,PP3C16_21040,PP3C21_1850,PP3C4_3770,PP3C7_12810,PP3C25_10500,PP3C18_19720,PP3C25_10760,P…
GO:CC	cell wall	GO:0005618	1.90347e-16	15.7205	114	1178	37	20387	PP3C11_12000,PP3C1_2420,PP3C21_11740,PP3C3_24230,PP3C24_9140,PP3C3_14160,PP3C11_1150,PP3C6_600,PP3C24_15400,PP3C18_22120,PP3C8_19540,PP3C8_11990,PP3C18_170,PP3C6_480,PP3C15_13950,PP3C14_2830,PP3C22_10580,PP3C15_6880,PP3C17_3060,PP3C22_3550,PP3C26_1520,PP3C13_1880,PP3C9_7620,PP3C7_12870,PP3C24_15170,PP3C9_3880,PP3C16_21040,PP3C21_1850,PP3C4_3770,PP3C7_12810,PP3C25_10500,PP3C18_19720,PP3C25_10760,P…
GO:CC	apoplast	GO:0048046	1.60232e-11	10.7953	57	1178	22	20387	PP3C15_14930,PP3C1_2420,PP3C11_1150,PP3C6_600,PP3C8_19540,PP3C6_480,PP3C14_2830,PP3C2_24160,PP3C15_6880,PP3C17_3060,PP3C6_6610,PP3C26_1520,PP3C9_7620,PP3C1_13170,PP3C9_3880,PP3C16_21040,PP3C4_3770,PP3C18_3460,PP3C6_6560,PP3C25_10500,PP3C25_10760,PP3C26_1680
GO:CC	cell periphery	GO:0071944	3.1047e-09	8.50798	968	1178	107	20387	PP3C10_21310,PP3C2_18570,PP3C11_12000,PP3C4_3140,PP3C8_19420,PP3C9_15010,PP3C1_2420,PP3C1_14760,PP3C21_11740,PP3C2_30230,PP3C23_10200,PP3C3_14700,PP3C25_13010,PP3C13_18810,PP3C3_24230,PP3C24_9140,PP3C3_14160,PP3C11_1150,PP3C26_3790,PP3C11_8850,PP3C3_25110,PP3C12_11680,PP3C3_21120,PP3C6_600,PP3C24_590,PP3C24_15400,PP3C18_22120,PP3C9_4450,PP3C8_19540,PP3C13_8280,PP3C14_15640,PP3C8_11990,PP3C18_170,…
GO:CC	extracellular space	GO:0005615	0.00150327	2.82296	69	1178	14	20387	PP3C9_25690,PP3C3_36100,PP3C17_17400,PP3C9_24840,PP3C11_1180,PP3C18_22500,PP3C22_12550,PP3C17_14500,PP3C21_10620,PP3C8_3540,PP3C5_14360,PP3C17_10250,PP3C13_12890,PP3C9_2150
GO:CC	plant-type cell wall	GO:0009505	0.0095789	2.01868	38	1178	9	20387	PP3C3_24230,PP3C24_9140,PP3C3_14160,PP3C8_11990,PP3C15_13950,PP3C22_10580,PP3C13_1880,PP3C24_15170,PP3C23_8110
GO:CC	plasma membrane	GO:0005886	0.0341242	1.46694	803	1178	68	20387	PP3C10_21310,PP3C2_18570,PP3C4_3140,PP3C8_19420,PP3C9_15010,PP3C1_14760,PP3C2_30230,PP3C23_10200,PP3C3_14700,PP3C25_13010,PP3C13_18810,PP3C26_3790,PP3C11_8850,PP3C3_25110,PP3C12_11680,PP3C24_590,PP3C9_4450,PP3C13_8280,PP3C14_15640,PP3C20_22940,PP3C24_20510,PP3C9_620,PP3C4_16840,PP3C16_2580,PP3C22_10630,PP3C20_17580,PP3C14_21260,PP3C2_19330,PP3C27_4780,PP3C9_40,PP3C27_2390,PP3C22_9060,PP3C16_15860…
